# Transcriptional Dosage of Oncogenic KRAS Drives Lung Adenocarcinoma Cell States, Progression and Metastasis

**DOI:** 10.1101/2024.12.29.630643

**Authors:** Michela Serresi, Ali Osman Cetin, Yuliia Dramaretska, Sonia Kertalli, Matthias J. Schmitt, Heike Naumann, Maria Zschummel, Marie Liesse-Labat, Lucas F. Maciel, Jeroen Declercq, Jean-Christophe Marine, Gaetano Gargiulo

## Abstract

Cancer cells display distinct, recurrent phenotypic cell states. Metastatic spreading correlates with tumor cell state evolution. However, the molecular mechanisms underlying metastasis remain elusive. Here, we demonstrate that the quantitative dosage of oncogenic KRAS drives lung adenocarcinoma progression and metastasis via the integration of external signaling and pioneer transcription factor dynamics into qualitative cell states. Combining mouse models, in vivo CRISPR activation screens, and fate mapping, we show that even mild transcriptional amplification of KRAS significantly fuels tumor progression and metastasis. Chromatin profiling and transcriptomics reveal that high and low KRAS dosages supersede and integrate inflammatory and TGFβ signaling to dictate mouse cancer cell states. Patient data show that KRAS dosages correlate with distinct survival outcomes, transcription factor activity, and cell states. Direct KRAS inhibition in xenografts limits the KRAS-high “proliferative” cell state but spares a minimal residual state mimicking the KRAS-low “ciliated-like” state. Thus, oncogenic KRAS dosage fuels tumor heterogeneity at the cell state level and drives a bimodal tumor evolution during metastasis, with implications for prognosis and treatment.
