## Supplementary Table S2 for "Transcriptional Dosage of Oncogenic KRAS Drives Lung Adenocarcinoma Cell States, Progression and Metastasis"

### Sheet: Sheet1
barcode	KRAS Expression	KRAS Status	Age	overall_surv.status	overall_surv.time_months	overall_surv.time_days
TCGA-38-7271-01A-11R-2039-07	11.3375	wt	72	1	26.6667	800
TCGA-55-7914-01A-11R-2170-07	11.4931	mut	71	1	6.23333	187
TCGA-95-7043-01A-11R-1949-07	11.2005	wt	63	1	16.7667	503
TCGA-73-4658-01A-01R-1755-07	11.5275	wt	80	1	53.3333	1600
TCGA-86-8076-01A-31R-2241-07	11.3431	mut	42	0	33.1	993
TCGA-55-7726-01A-11R-2170-07	11.8518	mut	72	0	21.7333	652
TCGA-44-6147-01A-11R-A278-07	11.7075	wt	67	0	28.1667	845
TCGA-50-5932-01A-11R-1755-07	11.973	mut	75	1	41.1667	1235
TCGA-44-2661-01A-01R-1107-07	10.9851	wt	69	0	38.6333	1159
TCGA-86-7954-01A-11R-2187-07	12.9819	wt	68	0	20.1667	605
TCGA-64-5775-01A-01R-1628-07	11.6968	mut	71	1	2.06667	62
TCGA-73-4662-01A-01R-1206-07	11.805	mut	65	0	83.8333	2515
TCGA-44-7671-01A-11R-2066-07	11.7033	mut	64	0	29.6333	889
TCGA-78-8660-01A-11R-2403-07	10.7471	wt	69	1	10.7	321
TCGA-62-A46P-01A-11R-A24H-07	11.8305	wt	65	1	19.8	594
TCGA-86-7955-01A-11R-2187-07	9.96968	wt	62	0	35.7333	1072
TCGA-50-6592-01A-11R-1755-07	12.044	wt	71	1	25.9	777
TCGA-38-4625-01A-01R-1206-07	11.2393	wt	66	0	99.1	2973
TCGA-80-5611-01A-01R-1628-07	10.07	wt		0	86.5	2595
TCGA-86-8054-01A-11R-2241-07	12.1453	mut	61	0	38.2667	1148
TCGA-55-6986-01A-11R-1949-07	10.626	wt	74	0	108.7	3261
TCGA-L9-A5IP-01A-21R-A39D-07	11.9719	wt	40	1	1.93333	58
TCGA-69-7764-01A-11R-2170-07	11.568	wt	75	0	13.8	414
TCGA-49-6744-01A-11R-1858-07	11.435	wt	64	0	56.1	1683
TCGA-75-5125-01A-01R-1755-07	11.9507	wt		1	67.5667	2027
TCGA-69-7763-01A-11R-2170-07	11.6599	wt	69	0	23	690
TCGA-86-8279-01A-11R-2287-07	10.4976	wt	46	0	31.6333	949
TCGA-93-8067-01A-11R-2287-07	11.8172	mut	77	0	6.2	186
TCGA-97-8179-01A-11R-2287-07	11.4008	mut	72	0	14.5	435
TCGA-55-A48Y-01A-11R-A24H-07	11.2666	wt	69	0	21	630
TCGA-86-8055-01A-11R-2241-07	11.2679	wt	79	1	4.13333	124
TCGA-55-A4DF-01A-11R-A24H-07	11.8968	wt	88	1	14.6667	440
TCGA-44-6774-01A-21R-1858-07	11.3039	wt	56	0	21.9333	658
TCGA-50-5066-01A-01R-1628-07	11.64	wt	72	0	48.0667	1442
TCGA-05-5423-01A-01R-1628-07	11.3893	wt	65	0	5.03333	151
TCGA-67-3774-01A-01R-0946-07	11.9135	mut	73	0	12.8333	385
TCGA-97-A4M2-01A-12R-A24X-07	11.0129	wt	66	0	20.8	624
TCGA-95-7567-01A-11R-2066-07	12.1605	mut	61	0	18.9333	568
TCGA-49-AAR0-01A-21R-A39D-07	10.1648	wt	57	0	158.833	4765
TCGA-05-5428-01A-01R-1628-07	11.591	wt	57	0	22.3333	670
TCGA-53-7813-01A-11R-2170-07	11.7826	mut	51	0	14.1333	424
TCGA-O1-A52J-01A-11R-A262-07	10.0138	wt	74	1	59.9333	1798
TCGA-35-4122-01A-01R-1107-07	11.6358	wt	69	0	7.5	225
TCGA-55-8092-01A-11R-2241-07	11.7126	wt	75	1	5.13333	154
TCGA-49-4507-01A-01R-1206-07	10.5243	wt	73	1	8.93333	268
TCGA-55-7816-01A-11R-2170-07	11.2008	wt	49	1	15.6	468
TCGA-78-7145-01A-11R-2039-07	11.8762	mut	52	1	27.5333	826
TCGA-53-7624-01A-11R-2066-07	11.3074	wt	40	1	34.7667	1043
TCGA-97-A4M3-01A-11R-A24X-07	11.4212	wt	69	0	18	540
TCGA-50-5068-01A-01R-1628-07	11.0822	wt	59	1	49.9667	1499
TCGA-78-7163-01A-12R-2066-07	10.5679	wt	60	0	241.6	7248
TCGA-35-5375-01A-01R-1628-07	10.6244	wt	61	0	8.8	264
TCGA-78-8648-01A-11R-2403-07	10.9868	wt	58	1	40.3	1209
TCGA-80-5608-01A-31R-1949-07	11.8367	mut		0	94.4	2832
TCGA-86-8281-01A-11R-2287-07	11.563	wt	75	0	0	0
TCGA-MP-A4T6-01A-32R-A262-07	10.2425	wt	76	1	59.6667	1790
TCGA-55-8085-01A-11R-2241-07	11.2261	wt	64	0	30.1333	904
TCGA-62-8399-01A-21R-2326-07	11.2598	wt	62	0	89.8667	2696
TCGA-97-A4M5-01A-11R-A24X-07	11.5126	mut	83	0	21.1333	634
TCGA-97-7547-01A-11R-2039-07	11.6407	wt	67	0	65.5	1965
TCGA-05-5429-01A-01R-1628-07	11.1346	wt	60	1	9.16667	275
TCGA-55-7994-01A-11R-2187-07	11.1951	wt	81	0	20.1	603
TCGA-55-8094-01A-11R-2241-07	13.9966	mut	51	0	18.0333	541
TCGA-05-4425-01A-01R-1755-07	11.8923	wt	70	0	22.3	669
TCGA-44-4112-01A-01R-A278-07	11.7474	wt	60	1	26.9333	808
TCGA-49-6767-01A-11R-1858-07	11.6072	wt	46	0	22.5667	677
TCGA-MP-A4T9-01A-11R-A24X-07	11.5587	wt	54	1	42.1667	1265
TCGA-49-4490-01A-21R-1858-07	11.0006	wt	45	1	12.8333	385
TCGA-50-5942-01A-21R-1755-07	10.3301	wt	67	0	61.5667	1847
TCGA-MP-A4SV-01A-11R-A24X-07	11.6639	wt	67	1	87.3333	2620
TCGA-49-AAR4-01A-12R-A41B-07	11.074	wt	51	1	29.3	879
TCGA-05-4397-01A-01R-1206-07	10.7641	wt	65	1	24.3667	731
TCGA-44-A47A-01A-21R-A24H-07	11.2892	mut	78	0	15.5333	466
TCGA-86-8359-01A-11R-2326-07	11.148	mut	52	1	14.8	444
TCGA-78-7539-01A-11R-2066-07	11.8708	mut	75	0	26.3667	791
TCGA-MP-A4T8-01A-11R-A24X-07	11.8113	mut	68	1	5.36667	161
TCGA-99-8032-01A-11R-2241-07	11.4505	mut	61	0	1.46667	44
TCGA-44-8120-01A-11R-2241-07	10.8604	wt	58	0	8.66667	260
TCGA-55-8302-01A-11R-2326-07	12.0603	mut	54	0	15.9333	478
TCGA-99-8025-01A-11R-2241-07	11.3549	mut	72	0	35.3333	1060
TCGA-64-1679-01A-21R-2066-07	11.1902	wt	58	0	82.9333	2488
TCGA-95-8039-01A-11R-2241-07	10.8102	wt	72	0	27.6667	830
TCGA-44-A479-01A-31R-A24H-07	12.8163	wt	73	0	16.2	486
TCGA-NJ-A55O-01A-11R-A262-07	11.4854	mut	56	0	0.433333	13
TCGA-MP-A5C7-01A-11R-A262-07	11.4704	wt	76	0	74.9333	2248
TCGA-64-5778-01A-01R-1628-07	11.0677	mut	60	0	43.5	1305
TCGA-55-6971-01A-11R-1949-07	11.5981	wt	59	0	46.6667	1400
TCGA-49-AARN-01A-21R-A41B-07	10.4991	wt	56	1	37.8333	1135
TCGA-44-A47B-01A-11R-A24H-07	12.3367	wt	79	0	9.56667	287
TCGA-55-5899-01A-11R-1628-07	11.2496	wt	58	0	31	930
TCGA-49-AAQV-01A-11R-A39D-07	10.5737	wt	63	1	22.5667	677
TCGA-99-8028-01A-11R-2241-07	12.0123	mut	50	0	37.2667	1118
TCGA-97-8552-01A-11R-2403-07	10.9617	wt	55	0	20.8667	626
TCGA-50-6591-01A-11R-1755-07	10.8757	wt	63	1	3.96667	119
TCGA-50-8459-01A-11R-2326-07	11.5288	mut	68	0	37.3	1119
TCGA-05-5425-01A-02R-1628-07	10.9721	wt	68	0	29.4	882
TCGA-78-7150-01A-21R-2039-07	12.0807	wt	59	1	22.2	666
TCGA-86-A4P7-01A-11R-A24X-07	11.5468	wt	63	0	13.8333	415
TCGA-49-4512-01A-21R-1858-07	11.6896	wt	69	1	30.1667	905
TCGA-55-8206-01A-11R-2241-07	10.917	wt	56	0	29.6	888
TCGA-55-8614-01A-11R-2403-07	10.7553	wt	76	0	17.8667	536
TCGA-64-5815-01A-01R-1628-07	11.7335	mut	74	0	28.8667	866
TCGA-L9-A50W-01A-12R-A39D-07	11.0595	wt	75	1	14.7333	442
TCGA-73-4675-01A-01R-1206-07	11.4022	wt	59	1	30.7333	922
TCGA-55-7995-01A-11R-2187-07	11.8516	wt	73	0	29.6333	889
TCGA-05-4433-01A-22R-1858-07	12.6034	mut	82	0	24.3333	730
TCGA-55-7727-01A-11R-2170-07	11.001	wt	70	0	3.96667	119
TCGA-44-2668-01A-01R-A278-07	12.0621	mut	51	1	25.3667	761
TCGA-44-A4SU-01A-11R-A24X-07	10.4115	wt	67	1	13.6333	409
TCGA-55-7907-01A-11R-2170-07	12.5543	mut	77	1	11.4333	343
TCGA-69-7765-01A-11R-2170-07	11.1963	wt	56	0	5.5	165
TCGA-55-6972-01A-11R-1949-07	11.1227	wt	72	1	54.4	1632
TCGA-49-4487-01A-21R-1858-07	11.4598	wt	72	1	28.5	855
TCGA-44-2662-01A-01R-A278-07	11.5225	wt	65	0	42.6667	1280
TCGA-67-6216-01A-11R-1755-07	11.2847	wt	57	0	4.7	141
TCGA-55-7283-01A-11R-2039-07	11.7572	mut	76	0	20.3	609
TCGA-86-8280-01A-11R-2287-07	11.1656	wt	54	0	23.3667	701
TCGA-91-6840-01A-11R-1949-07	11.1357	wt	59	0	12.4	372
TCGA-78-7154-01A-11R-2039-07	11.5374	wt	72	1	19.7667	593
TCGA-55-7815-01A-11R-2170-07	12.5827	mut	76	0	25.7667	773
TCGA-49-4488-01A-01R-1755-07	12.1637	wt	74	1	28.9667	869
TCGA-93-7348-01A-21R-2039-07	11.5833	wt	75	0	17.7	531
TCGA-62-A470-01A-11R-A24H-07	12.1205	wt	84	1	39.8	1194
TCGA-78-7147-01A-11R-2039-07	10.0421	wt	67	1	19.5333	586
TCGA-55-6984-01A-11R-1949-07	12.4321	mut	71	1	25.3333	760
TCGA-50-5941-01A-11R-1755-07	12.648	mut	55	0	49.1333	1474
TCGA-69-7978-01A-11R-2187-07	11.127	mut	59	0	4.46667	134
TCGA-78-7220-01A-11R-2039-07	12.5703	wt	53	1	26.9	807
TCGA-55-8616-01A-11R-2403-07	12.2412	mut	58	0	1.6	48
TCGA-44-A4SS-01A-11R-A24X-07	11.7508	wt	73	0	13.8333	415
TCGA-55-7570-01A-11R-2039-07	10.7613	wt	60	0	27.4667	824
TCGA-78-7146-01A-11R-2039-07	11.736	wt	71	1	5.76667	173
TCGA-78-7155-01A-11R-2039-07	12.7504	wt	68	1	39.0333	1171
TCGA-44-3398-01A-01R-1107-07	11.7981	wt	77	0	38.7667	1163
TCGA-05-5420-01A-01R-1628-07	11.642	wt	67	0	15.2333	457
TCGA-50-5072-01A-21R-1858-07	12.0221	wt	74	1	8.33333	250
TCGA-05-4396-01A-21R-1858-07	12.3976	wt	76	1	10.1	303
TCGA-05-4405-01A-21R-1858-07	11.1911	wt	74	0	20.3333	610
TCGA-38-4629-01A-02R-1206-07	10.8277	wt	68	1	28.8	864
TCGA-55-8619-01A-11R-2403-07	11.1135	wt	72	0	13.8667	416
TCGA-05-4410-01A-21R-1858-07	11.3103	wt	62	0	0	0
TCGA-97-8172-01A-11R-2287-07	12.1966	wt	75	0	18.1667	545
TCGA-44-7661-01A-11R-2066-07	12.6501	mut	69	1	18.5667	557
TCGA-05-4384-01A-01R-1755-07	11.3041	wt	66	0	14.2	426
TCGA-44-2655-01A-01R-0946-07	10.594	wt	65	0	44.1333	1324
TCGA-67-3770-01A-01R-0946-07	11.2543	wt	70	0	20.3333	610
TCGA-73-4676-01A-01R-1755-07	11.3784	wt	45	1	9.36667	281
TCGA-95-7562-01A-11R-2241-07	11.3129	mut	71	1	2.9	87
TCGA-55-8511-01A-11R-2403-07	10.3663	wt	73	0	18.4	552
TCGA-91-6836-01A-21R-1858-07	13.4941	mut	52	0	13.9	417
TCGA-95-7948-01A-11R-2187-07	10.9632	wt	42	0	15.8667	476
TCGA-50-5935-01A-11R-1755-07	12.3815	wt	86	1	21.7667	653
TCGA-91-7771-01A-11R-2170-07	11.7658	wt	62	0	16.4	492
TCGA-50-5944-01A-11R-1755-07	11.3897	wt	69	0	58.3333	1750
TCGA-MN-A4N5-01A-11R-A24X-07	12.3517	mut	63	0	2.8	84
TCGA-73-4677-01A-01R-1206-07	11.3343	mut	74	1	1.26667	38
TCGA-78-7540-01A-11R-2066-07	12.2688	mut	66	1	39.9	1197
TCGA-91-6829-01A-21R-1858-07	12.1324	wt	78	1	41.9333	1258
TCGA-78-8640-01A-11R-2403-07	10.7385	wt	59	0	235.4	7062
TCGA-62-8398-01A-11R-2326-07	12.0082	mut	55	1	14.8	444
TCGA-55-8512-01A-11R-2403-07	11.1592	mut	41	1	20.2333	607
TCGA-83-5908-01A-21R-2287-07	12.0297	mut	59	0	27.4667	824
TCGA-55-6987-01A-11R-1949-07	11.4358	wt	77	0	71.2333	2137
TCGA-93-A4JP-01A-11R-A24X-07	10.9957	wt	64	0	19.2667	578
TCGA-73-A9RS-01A-11R-A41B-07	11.6146	wt	41	1	11.3333	340
TCGA-L4-A4E5-01A-11R-A24X-07	11.1482	wt	48	0	19.2667	578
TCGA-55-6982-01A-11R-1949-07	12.0608	wt	79	1	33.1667	995
TCGA-91-6835-01A-11R-1858-07	12.621	wt	81	0	2.63333	79
TCGA-44-2656-01A-02R-A278-07	11.4783	wt	59	0	47.6333	1429
TCGA-86-8074-01A-11R-2241-07	10.9036	wt	62	0	0.8	24
TCGA-86-8358-01A-11R-2326-07	11.2679	wt	44	0	21.7667	653
TCGA-78-7158-01A-11R-2039-07	11.0531	wt	59	1	5.96667	179
TCGA-91-8497-01A-11R-2403-07	10.9565	wt	75	1	14.4667	434
TCGA-49-6761-01A-31R-1949-07	11.3364	wt	68	0	11.8	354
TCGA-49-AARO-01A-12R-A41B-07	11.1497	mut	39	0	125.3	3759
TCGA-78-7159-01A-11R-2039-07	11.7483	wt	60	0	65.8	1974
TCGA-55-7227-01A-11R-2039-07	10.6786	wt	77	1	31.7333	952
TCGA-86-7714-01A-12R-2170-07	11.2866	wt	61	1	20.8333	625
TCGA-L9-A7SV-01A-11R-A39D-07	11.2302	wt	69	0	18.8333	565
TCGA-78-7143-01A-11R-2039-07	11.2762	wt	62	1	165.367	4961
TCGA-91-8499-01A-11R-2403-07	12.0031	wt	76	0	1.2	36
TCGA-49-AAR3-01A-11R-A41B-07	10.8086	wt	69	0	63.1	1893
TCGA-55-8620-01A-11R-2403-07	11.2686	wt	60	1	12.5	375
TCGA-69-8255-01A-11R-2287-07	10.8354	wt	71	0	4.3	129
TCGA-62-A46Y-01A-11R-A24H-07	11.6887	wt	70	1	13.8	414
TCGA-NJ-A4YF-01A-12R-A262-07	11.7611	wt	50	0	72.0333	2161
TCGA-91-6830-01A-11R-1949-07	10.8726	wt	65	0	2	60
TCGA-44-6778-01A-11R-1858-07	11.3745	wt	59	0	62.1333	1864
TCGA-62-8395-01A-11R-2326-07	11.6858	wt	80	0	40.5333	1216
TCGA-49-4486-01A-01R-1206-07	11.0565	wt	72	1	77.2667	2318
TCGA-86-A4P8-01A-11R-A24X-07	10.9099	wt	59	0	26.8333	805
TCGA-78-7537-01A-11R-2066-07	11.0506	wt	72	1	54.0667	1622
TCGA-44-3919-01A-02R-1107-07	11.2937	wt	71	1	34.2	1026
TCGA-35-4123-01A-01R-1107-07	11.3612	wt	38	0	6.06667	182
TCGA-62-8394-01A-11R-2326-07	11.2581	wt	65	1	4.63333	139
TCGA-69-7761-01A-11R-2170-07	11.4671	wt	84	0	6.2	186
TCGA-62-A46U-01A-11R-A24H-07	11.5396	wt	71	0	68.9	2067
TCGA-97-8547-01A-11R-2403-07	11.2039	wt	78	0	21.9	657
TCGA-97-7554-01A-11R-2039-07	13.1106	mut	83	0	25.8333	775
TCGA-50-6673-01A-11R-1949-07	11.933	wt	84	1	0.733333	22
TCGA-95-7039-01A-11R-1949-07	11.5172	mut	54	0	42.4	1272
TCGA-95-7944-01A-11R-2187-07	10.9193	wt	71	0	12.5667	377
TCGA-55-8301-01A-11R-2287-07	11.0268	wt	58	0	17.8	534
TCGA-78-7152-01A-11R-2039-07	11.5602	wt	65	1	40.5	1215
TCGA-05-4390-01A-02R-1755-07	12.0725	mut	58	0	37.5333	1126
TCGA-44-7659-01A-11R-2066-07	11.2383	wt	70	0	23.0333	691
TCGA-97-7941-01A-11R-2187-07	10.9785	mut	72	0	16.1333	484
TCGA-49-4514-01A-21R-1858-07	11.8892	wt	79	0	56.6667	1700
TCGA-55-A490-01A-11R-A466-07	12.1178	mut	78	1	3.3	99
TCGA-55-8508-01A-11R-2403-07	11.7032	mut	60	0	20.5667	617
TCGA-MP-A4TE-01A-22R-A466-07	12.1779	mut	56	1	29.8667	896
TCGA-97-A4M1-01A-11R-A24X-07	10.6	wt	52	0	20.0333	601
TCGA-75-6206-01A-11R-1755-07	11.2637	mut		0	86.3333	2590
TCGA-86-8671-01A-11R-2403-07	10.7357	wt	72	0	27.9667	839
TCGA-78-7160-01A-11R-2039-07	11.6379	mut	61	1	23.2333	697
TCGA-64-1681-01A-11R-2066-07	11.7195	wt	61	1	38.9	1167
TCGA-49-4494-01A-01R-1206-07	11.2349	wt	77	1	36.0333	1081
TCGA-50-5946-01A-11R-1755-07	10.5249	wt	62	0	53.9	1617
TCGA-55-7913-01B-11R-2241-07	12.4522	wt	61	1	18.7	561
TCGA-44-6779-01A-11R-1858-07	11.4741	wt	50	1	16.6667	500
TCGA-49-AARE-01A-11R-A41B-07	10.4686	wt	51	1	40.9667	1229
TCGA-05-4403-01A-01R-1206-07	11.4412	wt	76	0	19.2667	578
TCGA-99-AA5R-01A-11R-A39D-07	10.6905	wt	70	0	21.9333	658
TCGA-73-4659-01A-01R-1206-07	12.0158	wt	66	1	23.7	711
TCGA-05-4415-01A-22R-1858-07	12.2713	mut	57	1	3.03333	91
TCGA-50-8457-01A-11R-2326-07	11.1785	wt	63	0	37.5	1125
TCGA-75-5147-01A-01R-1628-07	11.034	wt		0	44.4333	1333
TCGA-55-8507-01A-11R-2403-07	12.2971	wt	53	0	13.9333	418
TCGA-78-7536-01A-11R-2066-07	11.3883	wt	69	1	8.13333	244
TCGA-95-A4VK-01A-11R-A262-07	11.1174	wt	74	0	21.7	651
TCGA-38-4627-01A-01R-1206-07	11.2639	wt	64	1	38.2333	1147
TCGA-67-6215-01A-11R-1755-07	12.1095	wt	52	0	5.8	174
TCGA-69-7973-01A-11R-2187-07	12.1322	mut	42	0	7.66667	230
TCGA-05-5715-01A-01R-1628-07	11.7873	wt	69	0	2.06667	62
TCGA-62-A472-01A-11R-A24H-07	11.1025	wt	70	0	30.3333	910
TCGA-55-6985-01A-11R-1949-07	12.04	wt	58	0	41.1	1233
TCGA-J2-A4AG-01A-11R-A24H-07	12.3612	mut	66	0	32.9333	988
TCGA-97-A4LX-01A-11R-A24X-07	11.5048	wt	81	0	20.4667	614
TCGA-55-6543-01A-11R-1755-07	10.9062	wt	60	0	14.5	435
TCGA-97-7938-01A-11R-2170-07	11.3515	mut	76	1	0.6	18
TCGA-35-3615-01A-01R-0946-07	11.2439	wt	57	0	0.466667	14
TCGA-55-8505-01A-11R-2403-07	11.8088	wt	62	0	14.6667	440
TCGA-44-2657-01A-01R-1107-07	11.5633	wt	74	0	45.0333	1351
TCGA-97-8175-01A-11R-2287-07	11.771	wt	55	0	18.3667	551
TCGA-49-4510-01A-01R-1206-07	11.3995	mut	51	1	29.8667	896
TCGA-MP-A4TK-01A-11R-A24X-07	11.7539	wt	56	1	19.4	582
TCGA-50-5044-01A-21R-1858-07	10.8326	wt	72	1	20.8	624
TCGA-49-AAR2-01A-11R-A39D-07	10.3267	wt	64	0	74.1333	2224
TCGA-05-4250-01A-01R-1107-07	13.0144	mut	79	1	4.03333	121
TCGA-97-7937-01A-11R-2170-07	11.175	wt	65	0	18.8	564
TCGA-64-5774-01A-01R-1628-07	11.3913	mut	60	0	89.2	2676
TCGA-86-8674-01A-21R-2403-07	11.3862	mut	50	0	26.8667	806
TCGA-50-6590-01A-12R-1858-07	11.3511	wt	72	1	42.9333	1288
TCGA-64-5779-01A-01R-1628-07	11.436	wt	61	0	28.8	864
TCGA-75-5146-01A-01R-1628-07	11.8439	wt		0	78.9333	2368
TCGA-78-8662-01A-11R-2403-07	11.2971	wt	53	1	112.033	3361
TCGA-55-7911-01A-11R-2170-07	12.2989	mut	70	0	17.9	537
TCGA-86-8585-01A-11R-2403-07	11.4775	wt	57	0	11.7667	353
TCGA-38-A44F-01A-11R-A24H-07	11.2579	wt	80	0	4.43333	133
TCGA-64-1680-01A-02R-0946-07	10.7589	wt	63	0	37.5333	1126
TCGA-97-A4M6-01A-11R-A24X-07	10.5593	wt	45	0	18.9333	568
TCGA-75-6214-01A-41R-1949-07	10.8947	wt		1	37.1667	1115
TCGA-97-7553-01A-21R-2039-07	11.0312	wt	58	0	62.3333	1870
TCGA-55-A48X-01A-11R-A24H-07	11.2402	wt	63	0	22.9667	689
TCGA-64-1677-01A-01R-0946-07	11.3903	wt	77	1	20.9333	628
TCGA-73-7498-01A-12R-2187-07	11.4271	mut	58	0	39.6333	1189
TCGA-38-6178-01A-11R-1755-07	11.2087	wt	70	0	14.9333	448
TCGA-44-7670-01A-11R-2066-07	13.6618	wt	47	0	29.4	882
TCGA-62-A471-01A-12R-A24H-07	11.2575	wt	64	0	41.5333	1246
TCGA-49-4505-01A-01R-1206-07	11.6798	mut	61	1	14.2667	428
TCGA-NJ-A7XG-01A-12R-A39D-07	11.2996	wt	49	0	20.5667	617
TCGA-91-6848-01A-11R-1949-07	11.1702	wt	59	0	7.46667	224
TCGA-55-8090-01A-11R-2241-07	13.4807	mut	80	1	19.9333	598
TCGA-55-7725-01A-11R-2170-07	12.189	mut	68	0	14.7333	442
TCGA-55-8207-01A-11R-2241-07	11.5308	mut	73	0	32.5667	977
TCGA-44-6146-01A-11R-A278-07	12.5502	mut	64	0	24.2667	728
TCGA-05-4434-01A-01R-1206-07	11.3088	wt	67	1	15.2333	457
TCGA-55-6979-01A-11R-1949-07	11.1426	wt	59	1	7.9	237
TCGA-05-4427-01A-21R-1858-07	12.2948	mut	65	0	26.3667	791
TCGA-55-8615-01A-11R-2403-07	11.9079	mut	67	0	14.8667	446
TCGA-50-5939-01A-11R-1628-07	10.7963	wt	85	1	15.3333	460
TCGA-05-4418-01A-01R-1206-07	11.2099	mut	69	1	9.13333	274
TCGA-67-6217-01A-11R-1755-07	10.9698	wt	73	0	14.0667	422
TCGA-49-6745-01A-11R-1858-07	13.528	wt	82	0	17.4	522
TCGA-55-1595-01A-01R-0946-07	11.8882	mut	74	0	49.3	1479
TCGA-44-6776-01A-11R-1858-07	12.2182	mut	60	0	87.2	2616
TCGA-05-4402-01A-01R-1206-07	11.3971	wt	57	1	8.13333	244
TCGA-05-4382-01A-01R-1206-07	11.6239	wt	68	0	20.2333	607
TCGA-55-7576-01A-11R-2066-07	12.2759	mut	54	0	22.3333	670
TCGA-67-3773-01A-01R-0946-07	12.0168	mut	84	0	14.2333	427
TCGA-78-7633-01A-11R-2066-07	11.2055	wt	67	1	50.9333	1528
TCGA-55-6981-01A-11R-1949-07	11.8487	wt	53	1	45.9667	1379
TCGA-50-6597-01A-11R-1858-07	10.8746	wt	79	1	42.2667	1268
TCGA-44-2659-01A-01R-0946-07	11.2281	wt	65	0	45.5667	1367
TCGA-95-7947-01A-11R-2187-07	10.5593	wt	67	0	15.9	477
TCGA-55-7724-01A-11R-2170-07	11.6906	wt	76	0	23.5	705
TCGA-J2-A4AD-01A-11R-A24H-07	10.8413	wt	61	1	18.3333	550
TCGA-55-8091-01A-11R-2241-07	11.227	wt	74	0	20	600
TCGA-55-1592-01A-01R-0946-07	12.7677	wt	65	1	23.3667	701
TCGA-73-4670-01A-01R-1206-07	11.8036	mut	69	0	4.36667	131
TCGA-55-1594-01A-01R-0946-07	11.4439	wt	68	0	39.2667	1178
TCGA-55-8621-01A-11R-2403-07	11.1775	wt	75	0	17.1667	515
TCGA-50-5051-01A-21R-1858-07	11.1888	mut	42	1	15.9333	478
TCGA-49-4501-01A-01R-1206-07	11.3	wt	67	1	47.3667	1421
TCGA-J2-8194-01A-11R-2241-07	11.402	mut	69	0	24.1333	724
TCGA-44-3917-01A-01R-A278-07	11.429	mut	33	0	39.4333	1183
TCGA-44-8119-01A-11R-2241-07	11.6065	wt	73	0	9.5	285
TCGA-55-8203-01A-11R-2241-07	11.8699	mut	69	0	18.2333	547
TCGA-97-8177-01A-11R-2287-07	10.9741	wt	59	0	16.6333	499
TCGA-55-7573-01A-11R-2039-07	10.6987	wt	72	0	16.2333	487
TCGA-55-8089-01A-11R-2241-07	10.861	wt	56	1	23.4	702
TCGA-38-4630-01A-01R-1206-07	10.9751	wt	75	1	35.7667	1073
TCGA-78-7166-01A-12R-2066-07	11.4961	mut	84	1	8.6	258
TCGA-38-4631-01A-01R-1755-07	11.4425	wt	72	1	11.8	354
TCGA-49-6742-01A-11R-1858-07	11.6163	wt	70	1	16.2667	488
TCGA-55-1596-01A-01R-0946-07	10.8594	wt	55	0	68.8333	2065
TCGA-55-6978-01A-11R-1949-07	11.8601	wt	81	1	5.86667	176
TCGA-91-A4BD-01A-11R-A24H-07	10.5801	wt	78	0	20.1	603
TCGA-67-3771-01A-01R-0946-07	10.7233	wt	77	0	20.3333	610
TCGA-J2-8192-01A-11R-2241-07	11.5714	wt	65	0	24.6333	739
TCGA-55-A48Z-01A-12R-A24X-07	11.0841	wt	60	0	21.7	651
TCGA-97-8176-01A-11R-2403-07	11.4317	mut	63	1	15.6	468
TCGA-86-6851-01A-11R-1949-07	11.8465	wt	73	0	5.96667	179
TCGA-NJ-A4YI-01A-11R-A262-07	11.7424	mut	87	1	0.133333	4
TCGA-97-7552-01A-11R-2039-07	11.7274	wt	70	0	64.4	1932
TCGA-MP-A4T4-01A-11R-A262-07	11.2827	mut	68	1	87.2333	2617
TCGA-L4-A4E6-01A-11R-A24H-07	11.0338	wt	67	0	14.5	435
TCGA-44-5643-01A-01R-1628-07	13.1732	wt	53	0	33.7667	1013
TCGA-38-4626-01A-01R-1206-07	11.2105	wt	57	0	122.467	3674
TCGA-55-6980-01A-11R-1949-07	11.6063	wt	56	0	70.3	2109
TCGA-MP-A4TD-01A-32R-A262-07	11.599	mut	71	1	10.2333	307
TCGA-05-4244-01A-01R-1107-07	11.7862	mut	70	0	0	0
TCGA-44-6777-01A-11R-1858-07	11.5022	wt	85	1	32.9	987
TCGA-05-4430-01A-02R-1206-07	11.8508	wt	59	0	25.3667	761
TCGA-05-4426-01A-01R-1206-07	10.0104	wt	71	0	26.3667	791
TCGA-05-4420-01A-01R-1206-07	11.2477	wt	41	0	30.4	912
TCGA-55-8506-01A-11R-2403-07	11.0518	wt	62	0	0.366667	11
TCGA-44-7672-01A-11R-2066-07	12.43	mut	52	0	23.9667	719
TCGA-62-8402-01A-11R-2326-07	11.3297	wt	73	1	49.9333	1498
TCGA-86-8056-01A-11R-2241-07	12.0195	mut	63	0	4.63333	139
TCGA-05-4422-01A-01R-1206-07	11.2447	wt	68	0	12.1667	365
TCGA-75-7027-01A-11R-1949-07	12.9222	mut		0	101.967	3059
TCGA-78-7535-01A-11R-2066-07	11.061	wt	45	1	31.6333	949
TCGA-50-8460-01A-11R-2326-07	10.6851	wt	74	0	27.6333	829
TCGA-L9-A444-01A-21R-A24H-07	10.7811	wt	60	0	10.2333	307
TCGA-73-4666-01A-01R-1206-07	11.1408	wt	52	0	26.6667	800
TCGA-86-7953-01A-11R-2187-07	11.7169	mut	69	0	33.2333	997
TCGA-86-A4D0-01A-11R-A24H-07	11.5629	wt	48	1	3.86667	116
TCGA-55-6983-01A-11R-1949-07	11.5772	mut	81	0	94.1	2823
TCGA-NJ-A4YQ-01A-11R-A262-07	10.1114	wt	69	0	47.7333	1432
TCGA-44-6145-01A-11R-1755-07	11.5092	mut	62	0	19.8333	595
TCGA-91-8496-01A-11R-2403-07	10.9624	wt	63	0	16.8333	505
TCGA-67-3772-01A-01R-0946-07	11.4474	wt	82	0	19.1	573
TCGA-55-7281-01A-11R-2039-07	12.0349	mut	70	0	29.0667	872
TCGA-05-4424-01A-22R-1858-07	12.2824	wt	70	0	30.4333	913
TCGA-69-A59K-01A-11R-A262-07	11.8852	wt	60	0	19.7	591
TCGA-75-7025-01A-12R-1949-07	10.9041	wt		0	110.167	3305
TCGA-55-8514-01A-11R-2403-07	11.1665	mut	70	0	17.3333	520
TCGA-44-3918-01A-01R-A278-07	11.7339	wt	60	0	34.5333	1036
TCGA-95-8494-01A-11R-2326-07	12.9497	wt	67	0	2.8	84
TCGA-05-4395-01A-01R-1206-07	12.3785	mut	76	1	0	0
TCGA-93-A4JQ-01A-11R-A24X-07	10.9257	wt	49	0	17.5333	526
TCGA-44-8117-01A-11R-2241-07	11.9509	mut	54	0	12.8333	385
TCGA-55-8204-01A-11R-2241-07	11.0037	wt	87	0	17.1667	515
TCGA-50-5933-01A-11R-1755-07	11.6345	wt	72	1	79.7667	2393
TCGA-MN-A4N1-01A-11R-A24X-07	11.847	wt	60	0	27.5667	827
TCGA-55-7903-01A-11R-2170-07	11.2828	wt	64	0	18.9	567
TCGA-86-8669-01A-11R-2403-07	11.6512	wt	64	0	31.2667	938
TCGA-55-6970-01A-11R-1949-07	11.4695	mut	67	1	15.4667	464
TCGA-50-6594-01A-11R-1755-07	10.8581	wt	79	1	12.3333	370
TCGA-86-8075-01A-11R-2241-07	11.1505	wt	66	1	23.1333	694
TCGA-MP-A4TF-01A-11R-A262-07	15.3704	mut	58	1	11.2	336
TCGA-69-7760-01A-11R-2170-07	11.4824	wt	73	0	6.73333	202
TCGA-78-7161-01A-11R-2039-07	11.4236	mut	69	1	9.7	291
TCGA-44-6148-01A-11R-1755-07	10.3712	wt	60	0	23.4667	704
TCGA-91-6849-01A-11R-1949-07	10.4267	wt	75	0	1.16667	35
TCGA-99-8033-01A-11R-2241-07	11.1242	wt	74	1	21.8667	656
TCGA-55-8205-01A-11R-2241-07	11.0162	wt	76	0	19.9667	599
TCGA-55-8510-01A-11R-2403-07	10.863	wt	55	0	17.9667	539
TCGA-50-5049-01A-01R-1628-07	10.9536	wt	70	0	103.133	3094
TCGA-99-7458-01A-11R-2039-07	11.7601	wt	74	0	24.9	747
TCGA-49-AARR-01A-11R-A41B-07	10.9643	wt	68	0	166.4	4992
TCGA-MP-A4TC-01A-11R-A24X-07	10.8861	wt	77	1	2.46667	74
TCGA-91-6847-01A-11R-1949-07	11.8052	wt	62	0	28.0667	842
TCGA-49-AARQ-01A-11R-A41B-07	10.6435	mut	41	0	224.4	6732
TCGA-93-A4JN-01A-11R-A24X-07	10.593	wt	71	0	23.9333	718
TCGA-95-A4VP-01A-21R-A262-07	11.4667	mut	66	0	20.1667	605
TCGA-69-8453-01A-12R-2326-07	11.0276	wt	77	0	27.1	813
TCGA-55-8513-01A-11R-2403-07	11.2563	wt	77	0	26.3667	791
TCGA-86-8278-01A-11R-2287-07	11.0867	wt	63	0	31.4667	944
TCGA-49-6743-01A-11R-1858-07	11.0241	wt	81	0	54.0333	1621
TCGA-55-7574-01A-11R-2039-07	11.7275	wt	64	1	33.1667	995
TCGA-78-8655-01A-11R-2403-07	11.6316	mut	77	0	78.6667	2360
TCGA-05-4389-01A-01R-1206-07	11.3434	wt	70	0	45.6333	1369
TCGA-86-7701-01A-11R-2170-07	11.7256	wt	66	0	31.5667	947
TCGA-91-6831-01A-11R-1858-07	11.6225	wt	66	0	10.3333	310
TCGA-55-7728-01A-11R-2187-07	11.5306	mut	64	0	23.4667	704
TCGA-97-A4M0-01A-11R-A24X-07	11.807	mut	60	0	21.7333	652
TCGA-44-5645-01A-01R-A278-07	11.2974	wt	61	0	28.4	852
TCGA-50-6593-01A-11R-1755-07	11.1239	wt	49	1	11.2	336
TCGA-86-6562-01A-11R-1755-07	12.0402	wt	52	1	12.5333	376
TCGA-62-A46S-01A-11R-A24H-07	11.9116	mut	73	1	55.1	1653
TCGA-44-2666-01A-01R-A278-07	10.894	wt	43	1	3.23333	97
TCGA-86-A4JF-01A-11R-A24X-07	12.4393	mut	56	1	24.5667	737
TCGA-J2-A4AE-01A-21R-A24H-07	10.76	wt	77	0	35.9667	1079
TCGA-55-8087-01A-11R-2241-07	10.4827	wt	59	0	15.4	462
TCGA-78-7542-01A-21R-2066-07	11.0667	wt	56	1	10.7	321
TCGA-78-7148-01A-11R-2039-07	12.034	mut	71	1	20.8667	626
TCGA-55-A493-01A-11R-A24H-07	12.2166	wt	54	0	0.933333	28
TCGA-91-A4BC-01A-11R-A24H-07	11.0543	wt	59	0	1.46667	44
TCGA-05-4432-01A-01R-1206-07	11.2948	wt	66	0	25.3667	761
TCGA-55-6712-01A-11R-1858-07	11.5672	wt	71	1	5.7	171
TCGA-4B-A93V-01A-11R-A39D-07	10.9641	mut	52	1	10	300
TCGA-93-7347-01A-11R-2187-07	11.498	wt	76	0	22.7667	683
TCGA-50-5936-01A-11R-1628-07	11.6924	wt	58	1	8.56667	257
TCGA-86-8668-01A-11R-2403-07	10.7154	wt	61	0	14.1	423
TCGA-MP-A4TI-01A-21R-A24X-07	11.5156	wt	72	1	14.3	429
TCGA-69-8254-01A-11R-2287-07	11.5511	mut	85	0	13.6333	409
TCGA-64-1678-01A-01R-0946-07	12.1332	wt	70	0	39.6333	1189
TCGA-64-1676-01A-01R-0946-07	11.1022	wt	58	0	57.6	1728
TCGA-62-A46V-01A-11R-A24H-07	11.2279	wt	78	0	73.3	2199
TCGA-78-7167-01A-11R-2066-07	11.5043	mut	77	1	89.3667	2681
TCGA-44-2665-01A-01R-A278-07	11.3268	wt	55	0	43.3667	1301
TCGA-55-7284-01B-11R-2241-07	12.0218	mut	74	1	8.1	243
TCGA-78-7162-01A-21R-2066-07	11.1955	wt	75	1	105.633	3169
TCGA-50-5931-01A-11R-1755-07	11.2934	wt	75	1	14.4667	434
TCGA-75-6212-01A-11R-1755-07	10.874	wt		1	50.5333	1516
TCGA-97-7546-01A-11R-2039-07	11.3714	wt	76	0	42.8333	1285
TCGA-44-5644-01A-21R-2039-07	11.7387	wt	51	0	28.7667	863
TCGA-55-8299-01A-11R-2287-07	10.8705	wt	61	1	15.6333	469
TCGA-MP-A4SW-01A-21R-A24X-07	11.4302	wt	53	1	59.2667	1778
TCGA-78-7149-01A-11R-2039-07	10.9448	wt	71	0	131.333	3940
TCGA-S2-AA1A-01A-12R-A39D-07	11.4585	wt	68	0	17.1	513
TCGA-95-A4VN-01A-11R-A262-07	11.6252	mut	62	0	18.4333	553
TCGA-55-8096-01A-11R-2241-07	11.2311	wt	67	1	23.9667	719
TCGA-05-4398-01A-01R-1206-07	11.1001	wt	47	0	47.7	1431
TCGA-97-8171-01A-11R-2287-07	10.7693	wt	81	0	18.9333	568
TCGA-50-5930-01A-11R-1755-07	11.2507	wt	47	1	9.4	282
TCGA-55-A492-01A-11R-A24H-07	11.2753	wt	70	0	19.8667	596
TCGA-71-8520-01A-11R-2403-07	11.2549	wt	60	1	7	210
TCGA-44-3396-01A-01R-1206-07	10.7578	wt	74	0	37.6667	1130
TCGA-55-A57B-01A-12R-A39D-07	10.8093	wt	80	0	18.2	546
TCGA-L9-A443-01A-12R-A24H-07	12.0642	mut	63	1	6.43333	193
TCGA-55-A4DG-01A-11R-A24H-07	10.2135	wt	71	0	20.2667	608
TCGA-44-6775-01A-11R-A278-07	11.3121	wt	72	0	23.5	705
TCGA-67-4679-01B-01R-1755-07	11.7759	mut	69	0	14.9333	448
TCGA-64-5781-01A-01R-1628-07	11.0143	wt	55	0	51.9667	1559
TCGA-93-A4JO-01A-21R-A24X-07	11.6488	mut	70	1	1.1	33
TCGA-NJ-A4YP-01A-11R-A262-07	11.1989	mut	52	0	1.66667	50
TCGA-69-7974-01A-11R-2187-07	11.8121	mut	54	0	6.13333	184
TCGA-MP-A4T7-01A-11R-A24X-07	11.1855	mut	75	1	5.56667	167
TCGA-55-6642-01A-11R-1858-07	12.0545	mut	63	0	81.6333	2449
TCGA-49-AAR9-01A-21R-A41B-07	14.9825	wt	61	1	8.66667	260
TCGA-69-8253-01A-11R-2287-07	11.2063	mut	59	0	14.2	426
TCGA-05-4249-01A-01R-1107-07	12.9316	mut	67	0	50.7667	1523
TCGA-44-7669-01A-21R-2066-07	12.2175	wt	59	1	19.1333	574
TCGA-71-6725-01A-11R-1858-07	11.546	wt	48	0	8.53333	256
TCGA-73-7499-01A-11R-2187-07	11.1593	wt	81	1	51.0333	1531
TCGA-MP-A4TH-01A-31R-A262-07	10.9837	wt	70	0	24.7	741
TCGA-55-8208-01A-11R-2241-07	11.3396	wt	73	0	22.4667	674
TCGA-78-7156-01A-11R-2039-07	10.9325	wt	62	1	32.5333	976
TCGA-50-6595-01A-12R-1858-07	10.9875	wt	74	1	6.3	189
TCGA-50-7109-01A-11R-2039-07	11.6522	wt	60	1	10.2667	308
TCGA-NJ-A55R-01A-11R-A262-07	11.4406	mut	67	0	20.1	603
TCGA-53-A4EZ-01A-12R-A24X-07	11.7403	wt	63	0	35.7	1071
TCGA-44-7667-01A-31R-2066-07	11.7418	wt	49	0	36.5667	1097
TCGA-55-6968-01A-11R-1949-07	11.2167	wt	61	1	43.1	1293
TCGA-NJ-A4YG-01A-22R-A262-07	11.7695	mut	65	0	75.3667	2261
TCGA-86-A456-01A-11R-A24H-07	11.6144	mut	78	0	29.8667	896
TCGA-38-4632-01A-01R-1755-07	10.9358	wt	42	1	45.2333	1357
TCGA-MP-A4TJ-01A-51R-A262-07	11.6182	mut	62	1	11.3	339
TCGA-97-8174-01A-11R-2287-07	11.2904	wt	67	1	5.46667	164
TCGA-MP-A4SY-01A-21R-A24X-07	11.8419	mut	61	1	50.0333	1501
TCGA-62-8397-01A-11R-2326-07	10.9293	wt	70	0	42.9667	1289
TCGA-L9-A8F4-01A-11R-A39D-07	10.4936	wt	64	0	15.8667	476
TCGA-91-6828-01A-11R-1858-07	12.244	mut	70	0	10.7667	323
TCGA-MP-A4TA-01A-21R-A24X-07	10.4175	wt	75	1	31.6667	950
TCGA-86-7711-01A-11R-2066-07	10.7752	wt	70	1	34.8667	1046
TCGA-50-5045-01A-01R-1628-07	11.462	wt	57	1	72.4667	2174
TCGA-55-6975-01A-11R-1949-07	11.4797	mut	61	1	3.93333	118
TCGA-05-4417-01A-22R-1858-07	12.5838	mut	51	0	15.1667	455
TCGA-44-7660-01A-11R-2066-07	11.4614	wt	72	0	19.7333	592
TCGA-69-7979-01A-11R-2187-07	11.0206	wt	71	0	13.6	408
TCGA-55-A491-01A-11R-A24H-07	11.3269	wt	81	0	20.8667	626
TCGA-L9-A743-01A-43R-A39D-07	10.9132	wt	56	0	22.1333	664
TCGA-55-A494-01A-11R-A24X-07	12.7518	mut	61	0	16.0333	481
TCGA-44-7662-01A-11R-2066-07	11.2819	wt	61	0	7.26667	218
TCGA-55-7910-01A-11R-2170-07	11.6286	mut	50	0	34.6667	1040
TCGA-69-7980-01A-11R-2187-07	11.977	mut	70	0	13.7	411
TCGA-49-4506-01A-01R-1206-07	11.22	wt	68	1	33.3	999
TCGA-55-8097-01A-11R-2241-07	12.1634	mut	60	0	15.8667	476
TCGA-73-4668-01A-01R-1206-07	13.1112	wt	66	0	15.5667	467
TCGA-NJ-A55A-01A-11R-A262-07	11.1193	wt	76	0	0.5	15
TCGA-86-8672-01A-21R-2403-07	10.9603	wt	59	1	0.633333	19
TCGA-86-8673-01A-11R-2403-07	11.4654	wt	61	0	28.7333	862
TCGA-78-7153-01A-11R-2039-07	11.2789	wt	65	0	121.167	3635
TCGA-97-A4M7-01A-11R-A24X-07	11.2509	wt	74	0	20.9667	629
TCGA-62-A46R-01A-11R-A24H-07	11.8933	mut	54	1	57.5	1725
TCGA-50-5055-01A-01R-1628-07	11.1717	wt	79	1	61	1830
TCGA-38-4628-01A-01R-1206-07	11.2877	wt	65	1	49.7333	1492
TCGA-86-7713-01A-11R-2066-07	12.5598	mut	70	0	38.5667	1157
TCGA-86-8073-01A-11R-2241-07	11.2335	wt	58	0	24.6667	740
TCGA-MN-A4N4-01A-12R-A24X-07	11.2386	wt	57	0	39.1667	1175
TCGA-53-7626-01A-12R-2066-07	11.859	wt	76	1	30.9667	929
TCGA-62-A46O-01A-11R-A24H-07	12.2188	wt	65	1	48.4667	1454
TCGA-44-A47G-01A-21R-A24H-07	11.56	wt	73	0	11.7	351
TCGA-55-6969-01A-11R-1949-07	10.9028	wt	52	0	41.3	1239
